# Loss of dystrophin reduces CB1 receptor expression and endocannabinoid-dependent synaptic plasticity in the cerebellar cortex

**DOI:** 10.64898/2026.03.20.713279

**Authors:** Emily Averyt, Shaarang Mitra, Jason R. Pugh

## Abstract

Duchenne Muscular Dystrophy (DMD) is a debilitating degenerative condition with complex musculoskeletal and cognitive symptoms. The protein responsible, dystrophin, is expressed in both muscle tissue and within the central nervous system (CNS) where it localizes to inhibitory synapses. Recent work has shown that dystrophin loss in skeletal muscle leads to abnormalities in endocannabinoid signaling, particularly related to Cannabinoid Receptor Type 1 (CB1R) signaling pathways. CB1Rs are highly expressed throughout the CNS, and have been implicated in short- and long-term plasticity mechanisms. Despite this curious overlap, no work examines how dystrophin loss impacts CB1R signaling in the CNS, a mechanism that may contribute to the diverse neurological pathologies seen in DMD patients. To address this, we used a combination of immunofluorescent labeling and ex vivo electrophysiology to examine CB1R signaling at three classes of synapses within the cerebellum. Utilizing DMD^mdx^ mice, a mouse model of DMD, we find that loss of dystrophin significantly impairs CB1R signaling specifically at parallel fiber-Purkinje Cell synapses, a key location for cerebellar learning. We also find that endocannabinoid-mediated long-term depression at these synapses is absent. Loss of endocannabinoid signaling and synaptic plasticity may contribute to cerebellar dysfunction and motor control symptoms in DMD. These data suggest that dystrophin loss may have previously undescribed consequences for CNS function, and that modulation of endocannabinoid signaling may be a therapeutic strategy for symptom management.

**Significance Statement:** Duchenne Muscular Dystrophy (DMD) is a degenerative condition with severe CNS deficits in addition to the well-known muscle weakening. However, no effective treatments currently exist for CNS-related aspects of this disease. Given that endocannabinoid signaling is altered in dystrophic muscle and the importance of endocannabinoid signaling in CNS function, we examined endocannabinoid signaling in the cerebellum of DMD^mdx^ mice, a model of DMD. Utilizing immunolabeling and ex vivo electrophysiology, we find a significant decrease in CB1R expression and functionality specifically at parallel fiber synapses, resulting in reduced or abolished short- and long-term synaptic plasticity. These findings demonstrate that changes in endocannabinoid function contribute to CNS deficits in DMD and open the door to new potential therapeutic targets for treatment.
