## Supplemental Table for "Loss of dystrophin reduces CB1 receptor expression and endocannabinoid-dependent synaptic plasticity in the cerebellar cortex"

### Sheet: VGAT
	VGAT Puncta Intensity			VGAT Puncta Density			VGAT Puncta Area			CB1 Puncta Intensity			CB1 Puncta Density			CB1 Puncta Area			CB1 within RVGAT			CB1 Coloc Intensity			CB1 NonColoc Intensity			Shift CB1 Within VGAT			Shift CB1 Coloc Intensity			VGAT within RCB1			VGAT Coloc Intensity			VGAT Noncoloc Intensity			Pinceaux CB1 Average Area			Pinceaux CB1 Average Intensity
	WT	MDX		WT	MDX		WT	MDX		WT	MDX		WT	MDX		WT	MDX		WT	MDX		WT	MDX		WT	MDX		WT	MDX		WT	MDX		wt	MDX		wt	MDX		wt	MDX		WT	MDX		wt	MDX
	6314.2	7017.56		0.16	0.1381		0.2445	0.2915		13500.1	11649		0.296	0.304		0.8731	0.7536		0.2591	0.2085		11425.1	11942.9		14225.8	11571.5		0.2008	0.1764		13988	12515.9		0.4592	0.4424		6307.13	6986.17		6320.2	7042.47		54.6266	52.8177		18834.7	20968.1
	6409.74	8543.92		0.161	0.1367		0.2498	0.3159		9537.74	11864.9		0.3724	0.379		0.5244	0.5329		0.2678	0.2345		9411.7	11678.4		9583.84	11922		0.2165	0.1847		9581.94	11984.7		0.578	0.5996		6441.39	8591.62		6366.38	8472.5		78.3337	51.1762		19960.2	19199.2
	7184.92	7499.21		0.1574	0.1485		0.2354	0.2856		9162.18	10496.9		0.3967	0.3436		0.488	0.5442		0.254	0.2281		9179.56	10202.7		9156.26	10583.9		0.2149	0.2058		9165.66	10574.6		0.5896	0.4965		7150.34	7524.81		7234.62	7473.96		47.8047	82.818		20075.8	22789
	7010.96	7275.7		0.1693	0.1436		0.2315	0.2866		9356.69	11640.6		0.3747	0.3579		0.4649	0.4808		0.2665	0.2235		9264.42	12075		9390.22	11515.6		0.233	0.2008		9384.62	12391.7		0.5521	0.5242		7024.04	7233.85		6994.83	7321.81		80.7811	72.9089		18373.4	20982.1
	6822.81	6094.6		0.1561	0.1588		0.2353	0.2671		8117.94	7717.63		0.4239	0.2697		0.4468	1.0296		0.2522	0.2588		6577.25	7667.68		8637.55	7735.07		0.2128	0.2107		6618.5	7606.21		0.6233	0.4313		6791.33	6174.37		6874.9	6034.08		62.7291	85.7078		20487.5	16263.9
	6819.54	4735.89		0.1525	0.1794		0.2303	0.3041		8307.54	8521.91		0.3709	0.3131		0.6312	0.8733		0.2439	0.2831		6820.74	8777.39		8787.15	8421.02		0.2092	0.1723		6891.39	8694.08		0.551	0.4888		6783.95	4659.05		6863.22	4809.37		93.6056	93.1356		22221.3	21449.8
	5745.48	8075.13		0.1721	0.1435		0.2209	0.3022		11852.7	11157.6		0.3205	0.3682		0.6287	0.5445		0.2607	0.235		11635.7	12555.1		11929.2	10728.3		0.2478	0.2024		12080.7	12597		0.4581	0.5691		5687.9	8120.99		5794.16	8014.54		53.0374	60.3079		23066.1	19982.5
	6530.93	4634.36		0.1708	0.1701		0.2169	0.2938		14207.2	10252		0.3565	0.369		0.5286	0.5771		0.2635	0.2728		11017.2	10305.7		15348.5	10231.8		0.2293	0.2039		15393.4	10557.5		0.5148	0.5565		6431.98	4716.16		6635.92	4531.71		72.5537	57.9383		22610.5	20911.9
	4103.95	4512.77		0.149	0.1779		0.2182	0.3089		10521.5	7989.15		0.314	0.3765		0.7272	0.6433		0.2157	0.2665		10311.1	7978.55		10579.4	7993		0.1614	0.1948		10938.2	8200.92		0.4302	0.5368		4082.71	4530.32		4119.98	4492.42		46.8452	65.1763		23919.8	18005.5
	7089.72	2920.51		0.153	0.159		0.2242	0.2728		12447.9	8595.75		0.3269	0.35		0.6923	0.7785		0.2417	0.2262		12051.1	8534.21		12574.3	8613.74		0.1975	0.1852		12428.6	8502.87		0.4873	0.4944		7050.12	2922.48		7127.35	2918.58		64.0273	54.9207		21289.7	18805.9
	5582.76	3314.96		0.1773	0.1522		0.2289	0.2786		11654.2	12759		0.3566	0.3732		0.5452	0.5436		0.2762	0.2391		11603.4	12586.3		11673.6	12813.3		0.2428	0.1844		11785.2	13106.7		0.524	0.5508		5562.32	3312.35		5605.27	3318.16		66.2039	66.241		9436.75	21418.8
	5207.1	3005.66		0.1871	0.1099		0.2345	0.2607		8212.16	10920		0.3217	0.3477		0.7121	0.5457		0.2907	0.169		6744.53	12663.4		8813.65	10565.5		0.2545	0.1668		4875.66	13164.2		0.4728	0.503		5170.42	3032.94		5239.99	2978.05		56.8267	65.4109		20212	16373.1
	8054.73	5303.86		0.1416	0.1504		0.2567	0.2817		7818.27	7628.21		0.3887	0.3516		0.5099	0.6018		0.232	0.2581		7802.79	7775.76		7822.94	7576.88		0.1977	0.2175		7844.97	7570.4		0.5773	0.5687		7994.81	5321.11		8136.58	5281.11		89.2988	44.0836		12432.6	16460.9
	7361.41	4435.74		0.1502	0.1378		0.2555	0.2708		7142.11	6671.43		0.378	0.344		0.5318	0.5249		0.2509	0.2215		7092.08	6710.25		7158.86	6660.39		0.2082	0.187		7164.9	6726.81		0.5825	0.5105		7356.44	4446.18		7368.35	4424.85		65.1796	84.318		19370.1	21716.2
	5044.27	4880.58		0.1558	0.1377		0.251	0.3045		11898.2	8177.58		0.3109	0.3082		0.6332	0.6667		0.2419	0.2432		11530.6	7922.39		12015.6	8259.58		0.2187	0.1869		11922	8292.41		0.4614	0.5144		5020.17	4863.65		5064.92	4898.52		73.0349	79.3422		16953.5	18415.1
	6292.05	6978.25		0.1625	0.1377		0.2335	0.2803		10597.7	12090.1		0.3707	0.3275		0.5139	0.5591		0.254	0.219		10401.6	11841.5		10664.5	12159.8		0.2203	0.195		10567.5	12210.8		0.5458	0.4929		6285.57	7005		6299.85	6952.25		47.6395	50.4575		19170.1	17728.5
	4548.48	7994.63		0.1704	0.1346		0.2377	0.3055		11772.7	9490.19		0.3191	0.372		0.6404	0.5582		0.2732	0.2362		11661.1	9539.17		11814.6	9475.04		0.2239	0.1827		11827	9616.71		0.4833	0.595		4500.49	8021.51		4593.38	7955.15		68.0603	54.4375		12221.9	24809.6
	5733.36	7797.58		0.1643	0.1459		0.2453	0.2825		12248.8	6666.06		0.3593	0.3705		0.5294	0.5357		0.2616	0.2552		12104.7	6736.66		12299.8	6641.87		0.2309	0.2052		12154.7	6664.85		0.5382	0.5977		5715.11	7850.01		5754.63	7719.66		89.4681	62.4951		18431.2	18880.1
	6954.94	6531.6		0.1623	0.134		0.2272	0.2857		14903.3	10122.1		0.3379	0.3627		0.579	0.5042		0.2564	0.1967		13033.9	9909.75		15547.9	10174.2		0.2256	0.1878		15412	10144.5		0.5088	0.4942		6950.61	6485.58		6959.43	6576.58		108.251	82.2427		17595.7	19695.2
	7317.19	6146.43		0.1619	0.1464		0.2321	0.2603		16382.4	9781.89		0.3575	0.3714		0.526	0.5088		0.2531	0.2297		14538.1	9574.7		17007.4	9843.67		0.2208	0.1904		16940	9817.21		0.5289	0.5424		7326.37	6191.42		7306.88	6093.1		71.6654	77.8339		22056.7	19348.5
	6996.47	6930.19		0.1644	0.147		0.2259	0.2953		14965.2	7262.79		0.3725	0.3247		0.4908	0.7339		0.2485	0.2401		14848.8	7146.03		15003.7	7299.69		0.2229	0.1989		15103	7167.84		0.5243	0.5106		6918.23	6914.03		7082.71	6947.05		56.5314	56.625		23451.2	20812.4
	5203.8	6603.06		0.181	0.1514		0.2358	0.2975		6623.94	7679.08		0.3785	0.3421		0.4703	0.7828		0.2717	0.2536		5431.84	7594.67		7068.67	7707.76		0.2468	0.1849		5477.38	7553.48		0.5299	0.5318		5219.62	6715.85		5185.95	6474.9		95.3493	81.878		22125.3	13457.2
	6851.76	7911.08		0.169	0.1353		0.2462	0.3176		10489.8	8888.11		0.3516	0.3595		0.6691	0.5578		0.2777	0.2359		10353.7	8813.72		10542.1	8911.07		0.2276	0.1961		10725.6	8896.8		0.5419	0.5834		6838.5	7939.84		6867.45	7870.8		125.147	80.7332		22812.8	14145
		5978.36			0.1399			0.3289			8421.66			0.3159			0.6881			0.2436			8300.16			8460.78			0.1864			8348.42			0.5172			6146.23			5798.5			77.9041			18632.2
Average	6312.2	6046.73		0.163	0.146492		0.235535	0.290767		10944.4	9435.15		0.354587	0.345917		0.580709	0.627879		0.257087	0.236579		10210.5	9534.67		11202	9411.06		0.22017	0.191958		10794.4	9704.44		0.524465	0.527175		6287.37	6071.06		6339	6016.67		72.4783	68.3713		19439.5	19218.8
SEM	208.433	341.871		0.00224966	0.00307815		0.00236951	0.00369001		560.494	373.944		0.00659581	0.00573873		0.0218017	0.0277643		0.00339438	0.00502966		531.344	408.407		583.734	369.33		0.00418025	0.00249503		692.326	441.406		0.0102453	0.00920422		208.295	343.519		209.743	339.811		4.23058	2.82945		784.952	539.734

### Sheet: VGLUT1
	Vglut1 Puncta Intensity			Vglut1 Puncta Density			Vglut1 Puncta Area			CB1 Puncta Intensity			CB1 Puncta Density			CB1 Puncta Area			CB1 within RVglut1			CB1 Coloc Intensity			CB1 NonColoc Intensity			Shift CB1 Within Vglut1			Shift CB1 Coloc Intensity			Vglut1 Coloc Intensity			Vglut1 Noncoloc Intensity			VGLUT1 within RCB1			Pinceaux CB1 Average Area			Pinceaux CB1 Average Intensity
	WT	MDX		WT	MDX		WT	MDX		WT	MDX		WT	MDX		WT	MDX		WT	MDX		WT	MDX		WT	MDX		WT	MDX		WT	MDX		WT	MDX		WT	MDX		WT	MDX		WT	MDX		WT	MDX
	5702.03	5763.49		0.4648	0.4424		0.2545	0.3096		12778.3	8149.62		0.3483	0.2935		0.5551	0.7116		0.7243	0.7023		13650	8385.37		10488.3	7593.3		0.5384	0.5094		13632	7356.49		5692.15	5711.4		5717.16	5821.44		0.6048	0.5266		59.2876	87.2334		20401.7	13581.8
	4308.56	7060.68		0.4467	0.3988		0.2526	0.2948		13206.7	12951.8		0.3553	0.3004		0.5523	0.4844		0.7217	0.7091		14346.7	13299.5		10250.3	12103.9		0.5382	0.4978		14077.3	13045.7		4304.94	7027.08		4314.81	7109.53		0.6333	0.5924		82.3636	76.4008		17390.5	16799.2
	4782.28	4378.32		0.4519	0.41		0.2346	0.2742		11626	11080.9		0.3638	0.2905		0.6343	0.9099		0.7188	0.6903		12718	11399.8		8834.66	10369.7		0.5621	0.5034		12510.5	11210.8		4790.53	4384.2		4767.58	4371.16		0.6403	0.5494		86.2314	111.632		17068.1	17037.6
	4572.24	6545.04		0.4056	0.4527		0.2807	0.2198		9770.16	8526.84		0.3829	0.3637		0.488	0.7245		0.6758	0.7172		10024	8712.42		9240.97	8056.07		0.5054	0.5464		9933.89	8639.5		4580.8	6551.11		4554.71	6533.74		0.6718	0.6505		58.033	91.5599		20873	17016.4
	5171.13	4419.97		0.4445	0.4389		0.2562	0.2655		8330.59	9376.85		0.3774	0.3098		0.5582	0.5094		0.7062	0.717		8514.4	9582.34		7888.75	8856		0.5405	0.5301		8372.54	7480.97		5190.37	4393.18		5134.92	4457.07		0.6529	0.5806		68.7123	76.5272		14523.1	17546.2
	6235.63	6471.68		0.3967	0.42		0.2712	0.2511		11565.8	12529.9		0.3262	0.3689		0.4704	0.5442		0.6934	0.6982		11872.8	12809.7		10871.4	11882.3		0.4979	0.529		11684.7	12581.3		6268.77	6444.43		6180.5	6526.23		0.6245	0.6668		70.5041	73.626		17319.5	19230.2
	4881.28	4811.36		0.4258	0.4059		0.2462	0.2698		12746.9	9524.23		0.344	0.2846		0.5664	0.7201		0.699	0.6636		13688.6	9817.6		10559.9	8945.26		0.536	0.4973		13460.3	7517.51		4895.89	4813.07		4857.07	4809.5		0.6237	0.52		66.7458	69.8409		22404.9	20946.4
	5933.44	4991.62		0.439	0.4199		0.246	0.2426		9655.97	7307.43		0.3985	0.345		0.5334	0.8941		0.6972	0.7043		9846.13	7503.09		9218.13	6841.21		0.53	0.5227		9643.66	7304.33		5959.44	5003.65		5878.05	4970.35		0.6805	0.6386		74.0082	87.9049		25519.6	21095.5
	8183.4	4751.23		0.3823	0.4292		0.324	0.2723		11143.5	8005.41		0.3447	0.3254		0.5768	0.7467		0.683	0.6845		11448.2	8265.15		10486.9	7441.69		0.4642	0.5103		11227.7	7053.61		8233.67	4705.57		8087.24	4813.62		0.6567	0.5774		105.12	86.0991		18324.5	17202.6
	3476.8	4283.33		0.5177	0.4077		0.2377	0.2533		10546	8053.85		0.3826	0.3393		0.4283	0.5616		0.7333	0.6959		10822.3	8276.86		9786.37	7543.31		0.589	0.5056		10605.8	8064.21		3473.95	4273.97		3481.32	4299.83		0.6135	0.6379		80.2909	89.7355		14263.5	18916.3
	6236.33	4199.78		0.4615	0.3974		0.2191	0.2587		13584.5	8896.16		0.3623	0.3295		0.6199	0.4987		0.7272	0.7018		14684.8	9049.84		10651.7	8534.35		0.559	0.4914		13873.1	5973.55		6233.38	4192.09		6241.33	4213.32		0.6285	0.6377		92.5223	65.5603		18486.5	17040.4
	3718.22	4148.64		0.4733	0.4201		0.2067	0.2523		12013	9222.61		0.4192	0.3711		0.6694	0.5599		0.7206	0.6962		12757.7	9455.62		10092.2	8688.44		0.5713	0.508		12713.2	9282.03		3708.01	4138.1		3740.53	4170.54		0.6861	0.6749		81.5433	68.6099		18128.1	17439.3
	3491.74	4976.2		0.4303	0.4266		0.2668	0.2755		7832.7	8496.51		0.3147	0.3145		0.5106	0.6865		0.7122	0.7107		8861.52	8714.62		5286.73	7960.65		0.5308	0.5347		5705.65	8603.43		3476.84	4971.62		3512.17	4982.7		0.5783	0.5865		83.7004	69.1652		19511.1	19391.4
	3935.38	4657.92		0.4633	0.3904		0.2898	0.2757		11744.4	9605.07		0.322	0.2894		0.7781	0.5064		0.6949	0.6822		12699.7	9866.44		9568.61	9043.94		0.5427	0.4868		12295.9	7624.29		3936.49	4658.51		3934.06	4657.16		0.5431	0.567		57.3822	98.9235		21623.9	15616.3
	3863.73	4202.63		0.4126	0.4533		0.2731	0.2257		10124.1	8875.07		0.3622	0.3696		0.691	0.6906		0.7014	0.7164		10362.1	9039.99		9565.11	8458.29		0.499	0.5572		10139	8904.11		3868.12	4198.94		3854.97	4209.63		0.6658	0.6543		91.2851	94.9983		17594.3	19207.5
	5434.46	4721.58		0.4214	0.4375		0.2966	0.2566		12418.2	10436.8		0.3107	0.3363		0.5542	0.5974		0.7111	0.7288		12782.7	10663.1		11521.1	9828.62		0.5292	0.5187		12500.3	10612.4		5459.11	4715.13		5399.43	4732.48		0.5871	0.6285		73.7107	63.3719		18548.4	19942.6
	5619.44	5514.17		0.4459	0.4238		0.2395	0.2782		11350.2	10985.6		0.3515	0.3413		0.5417	0.6181		0.7197	0.716		12044.5	11239		9567.66	10346.6		0.5548	0.5205		11860.3	11061.5		5627.71	5516.95		5605.25	5509.35		0.6317	0.6345		60.8323	63.9504		23065.9	23043.5
	5718.16	5893.96		0.4349	0.4107		0.2691	0.2643		13608.7	9855.35		0.3255	0.3697		0.6629	0.5149		0.7037	0.7069		14870	10052.6		10613.3	9379.63		0.5294	0.5203		14567.1	9921.48		5711.04	5882.64		5728.2	5918.79		0.5848	0.6867		67.3768	79.5785		19178.1	18695
	6375.35	3619.94		0.4121	0.4145		0.2587	0.2727		10855	13376.9		0.355	0.3225		0.6176	0.6399		0.7041	0.7086		11676	13762.2		8901.41	12439.5		0.5181	0.5006		11502.6	13393.5		6394.19	3603.09		6338.49	3646.96		0.6617	0.6158		64.7553	56.7644		16543.5	16511
	4624.43	3245.92		0.4356	0.466		0.2555	0.2377		13913.4	9948.87		0.3332	0.3742		0.5683	0.5401		0.6906	0.7328		14328.6	10165.6		12986.5	9354.17		0.5336	0.5508		13964.8	10041		4629.99	3228.15		4616.54	3280.26		0.5865	0.6589		70.1831	50.3813		21090.9	15758.2
	7377.16	3075.06		0.4214	0.4295		0.2581	0.2672		12460.2	6876.32		0.3331	0.342		0.5964	0.654		0.7104	0.6895		13629.2	7162.27		9592.34	6241.13		0.5222	0.5078		13493.7	6980.56		7412.9	3068.93		7320.44	3084.67		0.6135	0.6106		65.7933	61.8611		18252.8	17350.2
	4242.03	3510.15		0.4229	0.4553		0.2747	0.2406		12009.4	9093.19		0.3427	0.3658		0.4868	0.5426		0.7087	0.7222		12278.8	9255.07		11354	8672.2		0.5249	0.5374		12099.7	7085.28		4252.19	3499.89		4224.94	3529.25		0.6271	0.6502		79.9239	71.7933		9391.68	20846
	3806.85	5267.94		0.4396	0.4249		0.2946	0.2522		9353.29	9526.48		0.3645	0.366		0.6369	0.5707		0.69	0.705		9528.61	9769.61		8963.07	8945.19		0.5249	0.5239		6384.29	9581.91		3812.09	5272.37		3798.26	5258.62		0.6214	0.6777		65.9008	59.595		20692.8	15873.1
	3582.03			0.4362			0.2381			8122			0.3888			0.4868			0.6951			8324.48			7660.4			0.5491			8178.32			3590.17			3565.64			0.6681			86.3443			23509.1
Average	5053	4804.81		0.436917	0.425022		0.260171	0.261322		11281.6	9595.72		0.354546	0.335348		0.574325	0.62723		0.705933	0.704326		11906.7	9836.86		9747.91	9022.85		0.532946	0.51783		11434.4	9100.84		5062.61	4793.66		5035.57	4822.01		0.628571	0.618413		74.6896	76.3093		18904.4	18090.7
SEM	257.781	218.139		0.00571635	0.00416687		0.005326	0.00430696		359.186	351.857		0.00558723	0.00631562		0.0163351	0.0248189		0.00298648	0.00331759		406.738	359.582		306.065	332.441		0.00529395	0.00395989		492.427	435.999		260.101	217.563		253.654	218.88		0.0073506	0.00999928		2.51343	3.15584		692.648	454.271

### Sheet: VGLUT2
	Vglut2 Puncta Intensity			Vglut2 Puncta Density			Vglut2 Puncta Area			CB1 Puncta Intensity			CB1 Puncta Density			CB1 Puncta Area			CB1 within RVglut2			CB1 Coloc Intensity			CB1 NonColoc Intensity			Shift CB1 Within Vglut2			Shift CB1 Coloc Intensity			VGLUT2 within RCB1			VGLUT2 Coloc Intensity			VGLUT2 Noncoloc Intensity			Pinceaux CB1 Average Area			Pinceaux CB1 Average Intensity
	WT	MDX		WT	MDX		WT	MDX		WT	MDX		WT	MDX		WT	MDX		WT	MDX		WT	MDX		WT	MDX		WT	MDX		WT	MDX		wt	MDX		wt	MDX		wt	MDX		WT	MDX		wt	MDX
	6307.53	9944.55		0.0163	0.0263		0.7257	0.5642		13359.6	12702.2		0.2495	0.3374		0.9954	0.6858		0.0204	0.0266		11456.7	11169		13399.4	12744.2		0.0151	0.0148		13665.8	12958.1		0.2701	0.3131		6193.12	9790.64		6349.88	10014.7		83.3388	59.8099		19017.8	25155.8
	10284.8	8346.57		0.0218	0.032		0.5247	0.5471		5895.1	4945.35		0.2983	0.2737		0.8579	0.826		0.0343	0.0311		5057.78	3640.49		5924.9	4987.35		0.0224	0.0226		5812.39	4843.3		0.4228	0.2451		10717.2	9439.84		9968.03	7991.55		81.6425	94.4462		18094.3	15621.6
	9187.74	6884.66		0.025	0.0164		0.5	0.7202		4080.64	8419.03		0.2398	0.3466		1.1523	0.5742		0.0265	0.0204		3260.28	7022.72		4103.06	8448.19		0.0105	0.0162		4565.78	8351.12		0.2259	0.38		10269.4	6606.39		8871.97	7055.25		81.7966	59.4731		25549.3	15070.2
	12027.1	9153.24		0.029	0.0202		0.4506	0.5776		6660.54	6316.12		0.3463	0.3719		0.5874	0.549		0.0326	0.0242		5779.48	5397.71		6690.29	6338.91		0.0315	0.0205		6821.79	6224.62		0.3523	0.4008		11700	9032.13		12205.1	9234.28		58.7623	72.438		9444.05	17671.4
	13192.9	9557.29		0.0311	0.0262		0.4818	0.4763		9980.99	8066.39		0.39	0.2251		0.5078	1.2223		0.0325	0.0358		8320.9	6638.07		10036.9	8119.46		0.0269	0.0253		9752	7578.88		0.3531	0.2833		12921.1	9868.9		13341.3	9434.07		77.9681	88.5123		17272.4	16238.6
	8932.45	6249.95		0.0284	0.027		0.4865	0.6271		10398.6	8373.62		0.3381	0.3685		0.6591	0.5755		0.0395	0.031		7603.05	7524.75		10513.7	8400.83		0.0274	0.0249		9616.69	8226.83		0.4355	0.3858		9303.16	6090.36		8646.44	6350.21		86.2561	95.8946		19009.2	19320.5
	6928.73	6719.89		0.0138	0.0163		0.6173	0.6852		12413.1	8858.29		0.3351	0.2955		0.6807	0.8012		0.0193	0.0262		10930.8	7833.92		12442.3	8885.87		0.0178	0.0159		12656.1	8470.06		0.406	0.4197		7266.79	6290.8		6697.65	7030.29		81.8198	84.3057		20886.6	17539.6
	7007.99	8251.42		0.0163	0.0264		0.5907	0.554		10684.1	7289.56		0.3201	0.3177		0.7486	0.7908		0.0233	0.0485		8617.5	5064.58		10733.5	7403.11		0.0148	0.0276		10531.4	6983.38		0.4129	0.4824		6636.41	8313.95		7269.38	8193.13		78.3702	61.4938		21333	19922.1
	6591.18	7727.04		0.0164	0.0248		0.6183	0.6093		6630.04	9269.55		0.3623	0.3362		0.624	0.6498		0.0243	0.0333		5938.66	7466.95		6647.32	9331.74		0.0223	0.0286		6631.67	8984.13		0.4712	0.4119		6501.17	7901.07		6671.42	7605.1		97.5157	78.8161		21944.3	10918.9
	7315.47	6348.91		0.0214	0.021		0.6207	0.553		6621.94	9527.01		0.3001	0.2751		0.8589	0.8546		0.0267	0.032		5657.47	7523.05		6648.49	9593.27		0.0283	0.023		6942.61	9587.47		0.3405	0.3915		7412.13	6077.69		7265.56	6523.45		88.8333	83.0099		22375.9	18798.8
	7070.95	5686.55		0.0181	0.0214		0.6257	0.5962		9674.53	8616.68		0.2694	0.3419		0.9361	0.6833		0.0251	0.0244		8232.42	7810.92		9711.75	8636.91		0.0232	0.0267		9357.57	8582.51		0.3364	0.3459		6811.98	5702.22		7202.28	5678.27		86.476	64.2176		18181.1	16534.8
	8558.14	7160.65		0.0239	0.021		0.5713	0.5309		15260.1	4460.28		0.3752	0.2984		0.5107	0.8173		0.0307	0.0278		14038.6	3947.8		15298.8	4474.95		0.031	0.0265		15603.2	4286.12		0.44	0.3709		8190.72	7701.29		8846.91	6841.87		74.533	93.8611		21719.7	18615.8
	6784.13	6762.88		0.0215	0.0199		0.5593	0.6859		8475.41	9149.26		0.3658	0.3538		0.6124	0.5954		0.0272	0.0257		7010.29	8743.82		8516.48	9159.97		0.025	0.0266		8445.51	9340.63		0.4275	0.4074		6686.37	6710.98		6857.15	6798.57		71.5144	76.9272		14183	20480.3
	10090.8	8615.73		0.0219	0.0257		0.5637	0.6016		12343.1	9218.79		0.3358	0.2759		0.6649	0.9234		0.0297	0.0255		8633.99	6899.48		12456.8	9279.72		0.02	0.0239		11961.1	9627.55		0.4133	0.25		10991.4	8911.04		9456.37	8517.29		74.2086	80.2694		19730.1	17607.7
	8841.94	7162.22		0.0226	0.0274		0.5482	0.5271		14273.3	7887.95		0.3565	0.3142		0.5393	0.6909		0.027	0.0314		12594.2	6784.07		14320	7923.8		0.0232	0.0284		14465.7	7786.46		0.3898	0.3256		8360.83	7248.87		9149.4	7120.38		89.6611	61.9393		16290.2	20045.4
	6839.13	6644.96		0.0237	0.02		0.5858	0.5467		5927.66	6942.69		0.2982	0.3638		0.7104	0.6013		0.0209	0.0246		5270.62	6502.77		5941.75	6953.79		0.0191	0.0217		5894.21	7120.47		0.2358	0.422		7808.51	6223.1		6539.9	6953.04		100.128	73.1487		21016.3	18324.8
	10579.2	7557.49		0.0286	0.0237		0.5165	0.6738		11670.1	10393.8		0.3982	0.32		0.515	0.6699		0.0344	0.0278		10230.5	8573.46		11721.5	10446		0.0379	0.0237		11869.3	10382.7		0.4331	0.3326		10211.6	7439.48		10860	7616.33		77.4862	70.6611		24528.7	21310.9
	8448.05	9455.39		0.0311	0.0242		0.511	0.5337		12091.9	7846.96		0.2819	0.2614		0.8402	0.8707		0.0267	0.0324		9325.39	6044.47		12167.8	7907.46		0.0268	0.0265		11640.3	7884.44		0.2184	0.3257		8592.39	10072.2		8407.69	9157.45		94.1948	64.9283		8965.27	19104
	10523.4	6833.95		0.0227	0.0205		0.5349	0.6425		14146.2	9495.65		0.3288	0.3673		0.7318	0.5555		0.0351	0.0208		10821.2	8710.35		14267.2	9512.38		0.0232	0.0233		14025.3	9348.24		0.4651	0.3354		10786.9	6418.4		10294.2	7043.72		88.5103	86.4586		21236.7	12836.8
	8004.37	6972.14		0.0293	0.027		0.5806	0.5952		12811.9	9716.03		0.3448	0.3506		0.568	0.5817		0.0313	0.0297		11629.3	8596.6		12850.2	9750.34		0.0374	0.0234		12985.5	9620.76		0.3396	0.3679		7975.61	6959.25		8019.16	6979.64		74.471	81.3037		11167	7800.94
	9133.82	10800.1		0.022	0.0237		0.6161	0.5519		12672.4	4827.36		0.3451	0.2997		0.5686	0.8341		0.0261	0.0366		10869.6	4255.28		12720.8	4849.11		0.0241	0.029		12576.6	4899.47		0.3627	0.4259		8937.69	10691		9245.47	10881.1		68.0137	73.2334		22825.8	20889.6
	5487.17	8310.01		0.0291	0.0209		0.4805	0.5868		8389.34	11306.2		0.4737	0.3278		0.4006	0.668		0.0332	0.0322		7489.27	10249.3		8420.28	11341.4		0.0269	0.0255		8102.12	11705.6		0.4662	0.458		5675.33	7805.16		5322.84	8736.7		69.4909	98.7123		19694.7	20678.6
	7652.62	12133		0.0156	0.0369		0.6619	0.4631		9912.72	8221.66		0.3729	0.3377		0.5922	0.6265		0.0216	0.0429		9215.68	6592.63		9928.14	8294.75		0.0215	0.0328		10074.1	7915.57		0.4451	0.3629		6755.81	12075.1		8372.15	12166		93.626	87.2991		9479.09	17512
	8065.31	11735.1		0.0221	0.0317		0.6357	0.4989		8280.4	6985.58		0.4001	0.3677		0.5201	0.5559		0.0345	0.0362		7700.97	5825.14		8301.15	7029.22		0.0289	0.034		7955.17	7143.25		0.5411	0.3849		7828.53	11918.3		8344.53	11620.4		92.9614	74.6301		15435	19323.5
Average	8493.95	8125.57		0.0229875	0.0241917		0.566979	0.581179		10110.6	8284.84		0.338583	0.321996		0.6826	0.716796		0.0284542	0.0302958		8570.2	7034.05		10156.8	8325.53		0.0243833	0.0246417		10081.3	8243.82		0.383517	0.367862		8522.25	8137.01		8508.53	8147.61		82.1491	77.7412		18307.5	17805.1
SEM	386.137	356.846		0.00105656	0.000997223		0.0136015	0.0135723		629.368	398.574		0.0107177	0.00803625		0.0367171	0.0323013		0.00110173	0.00134416		544.319	376.783		632.534	399.293		0.00134083	0.000961089		630.283	414.821		0.0169746	0.0121602		397.012	382.392		388.077	348.666		2.07895	2.45565		965.795	734.346
